# New antiviral defences are genetically embedded within prokaryotic immune systems

**DOI:** 10.1101/2024.01.29.577857

**Authors:** Leighton J. Payne, Tom C. D. Hughes, Peter C. Fineran, Simon A. Jackson

## Abstract

Bacteria and archaea typically have multiple defence systems that protect them against viral predation. Recently, many new defence systems have been discovered, yet the full scope of the prokaryotic pan-immune system remains to be determined. In this study, we observed that many multi-gene defence systems have additional genes nested or ‘embedded’ within them. Based on this observation, we present a new approach to predict new defence systems, where defence function of uncharacterised genes is inferred based on their genetic embedding in known defence systems. Applying this ‘guilt-by-embedding’ method, we identified and confirmed anti-phage function for seven defence systems and predicted 145 additional candidates. Our findings expand the known immune repertoire of prokaryotes, provide a wealth of new systems for future functional studies, and demonstrate a simple, efficient approach to identify new antiviral defences.
