## Supplemental Tables for "New antiviral defences are genetically embedded within prokaryotic immune systems": sup_table_02.xlsx

### Sheet: Sheet1
candidate	assembly.id	seqid	gtdb.phylum	gtdb.class	gtdb.order	gtdb.family	gtdb.genus.species	strain	target.family	target.cluster	target.name	full.seq.E.value	domain.iE.value	target.coverage	hmm.coverage	start	end	strand	target.description	nucleotide.sequence	protein.sequence
HEC-01	GCF_001543125.1	NZ_CP014135.1	Proteobacteria	Gammaproteobacteria	Pseudomonadales	Pseudomonadaceae	Pseudomonas_E agarici	NCPPB 2472	00001	WP_220484923.1	WP_060782633.1	8.1e-192	9.1e-192	0.997	0.997	2005165	2006352	-	AAA family ATPase [Pseudomonas agarici]	ATGAAAATTGAATCGATTCGTCTTAAAAATTTTAAGGTTTTCCGAGATGTCCATTTGCAAGATATTCCTCCGTTTTTGATCGTTGTTGGAGCGAATGGTGCTGGTAAGACTTCGCTCTTTGATGTTTTTGGTTTTTTGCATGACTGCCTGAAAGGCAATGTACGCCAAGCTTTAGATAGTCGTGGTCGTTTTCGCGAAGTGCTCAGCAGGGAAAGTGATGGTGATACCATCTTAATTGAAGTTCAGTATCGAATGCCTATTGCAGGTGTTAATCGTCTTGTTACATATTCTCTGGAGATTGGTGAGCGAAATAACGTCCCTTATGTTAAACGAGAAATATTGCGCTATAAGCGTGGGCGTTATGGAAGTCCCTATAGGTTTTTAGATTTTGAGAATGGC…	MKIESIRLKNFKVFRDVHLQDIPPFLIVVGANGAGKTSLFDVFGFLHDCLKGNVRQALDSRGRFREVLSRESDGDTILIEVQYRMPIAGVNRLVTYSLEIGERNNVPYVKREILRYKRGRYGSPYRFLDFENGQGFAITNEEEFKRSDDELDREYQSVAPDTLAIKGLGQFERFKAANAFRQLIEQWHVSDFHISSARGRKEPSGDSEHLSESGGNLPLVARYMYEQHPEQFKKILETMARRVPGVRGIEPRLMDDGYLTLRFQDGSFKTPFLDRYVSDGTIKMFAYMVLLHDPAPHPLLCVEEPENQLYPTLMEELAEEFRGYALRGGQVLVSTHSPDFLNAAQLDEVCWLVKRDGGTEIRRAKDDPQICAYMAQGDQLGYLWKQGFFEGADPQ
HEC-01	GCF_001543125.1	NZ_CP014135.1	Proteobacteria	Gammaproteobacteria	Pseudomonadales	Pseudomonadaceae	Pseudomonas_E agarici	NCPPB 2472	00006	WP_218285165.1	WP_060782632.1	8.9e-69	9.9e-69	0.953	0.963	2004590	2005168	-	DUF4276 family protein [Pseudomonas agarici]	ATGAGGAGGGAATTGGTTTTTCTGCTGGAGGAAAGGTCTGCGAAGGTAATGCTTGAGAGTTTTTTACCGCGAGTGCTTGATGAGCGAGTAGAGTTTAAGCTTATTGCTTTTGAAGGGAAGCAAGATCTTGAAAAAAGAATGACAATGCGTATGCAGGCTTACTTGAACCCTGAAGCTAGATTCATAGTCATGCGCGACCAGGATAGTGTTCCTGATTGCAAAGCTATTAAGTCGAAATTGGTCGAAAAATGCAATGCCTCAGGGAGAGGAAAGCATAGTTTGGTGCGTATTGCATGTCGTGAATTAGAGGCTTTTTATTTGGCTGACCTATTGGCTGTTGAAAATGCGCTTGATATAAAAGGGTTGAGTGCTAAACAACGAGGAGCAAAATTTCGGAGT…	MRRELVFLLEERSAKVMLESFLPRVLDERVEFKLIAFEGKQDLEKRMTMRMQAYLNPEARFIVMRDQDSVPDCKAIKSKLVEKCNASGRGKHSLVRIACRELEAFYLADLLAVENALDIKGLSAKQRGAKFRSPDYLVSPSHELKAVTGHRYEKISGSREIGRYLNVKGERSDSFRNLVEGIKRLEQELLSL
HEC-02	GCF_000365405.2	NZ_CM001840.1	Proteobacteria	Gammaproteobacteria	Enterobacterales	Enterobacteriaceae	Dickeya dianthicola	NCPPB 3534	00001	WP_217700648.1	WP_024108366.1	1.2e-156	1.3e-156	0.991	0.991	965326	966354	-	AAA family ATPase [Dickeya dianthicola]	ATGTTAAAGCTGGCCAAGCTCAAGAACTTCACCACTCTACCCAATGAAACCATAGTGTTCGCGCCGGGTCTCAATGTGATTGTTGCGGAAAATGGTTGTGGCAAGACGCATTTACTCAAAGCAATCTACTCGTTGCTAAGCGTCAATACCGGTAAGGATCTTTCAAAAACTGTCTTGCAAAAAAGTTATGCCGATAAGCTGATGGGGGTTTTTAGGCCAGAAAGCTTGGGACGGCTAGTAAAACGCAAACAAGGGCGTGAGCGCTGTGAAATTCAACTGCAGATGGCTGACTCCCAGCAGAATTGCGACATCAATTTTGCTTCCAATGCAGCGACCGCTGTTCAGGTTGAACTTGCCCCGCAAGTGAACTTGAGTCAACCTCCCGTTTATTTGCCGACC…	MLKLAKLKNFTTLPNETIVFAPGLNVIVAENGCGKTHLLKAIYSLLSVNTGKDLSKTVLQKSYADKLMGVFRPESLGRLVKRKQGRERCEIQLQMADSQQNCDINFASNAATAVQVELAPQVNLSQPPVYLPTRELVTLCPWFINLYDNYHLEFEETWRDTCSLLGAPSVRGPRERLVAELMQPLEEAMNGKVFVEANTGRFYLQQSGQKLEMPLVAEGLRKLAMLTRLISTGVLLEQGYLFWDEPESNLNPKLIKMLAKVILSLAKQGIQIFIASHSLFLLREIEVLARGDYASVARRYFGLSQGEEGTVLEQADELEDIQTLVLLDEELEQSDRYLGFGE
HEC-02	GCF_000365405.2	NZ_CM001840.1	Proteobacteria	Gammaproteobacteria	Enterobacterales	Enterobacteriaceae	Dickeya dianthicola	NCPPB 3534	00007	WP_188708056.1	WP_024108365.1	4.2e-74	4.6e-74	0.988	0.988	964820	965329	-	cysteinyl-tRNA synthetase [Dickeya dianthicola]	ATGACACAGATCACTGAGGGGGCGTTGACGTTTACGTTTCCAGATAACGCACTGGTGTGTAAATACGATGAAACGAGTTTCTATCGTAACCAATTTATCAAGATGGCGAATAGTATCAAAGCGATGGACGTGGTGTATATCGATGCGCACACATTCTGGCTGATCGAAGTCAAAGATTACCGGGTTCATCGACGCATCAAGTCTATTGAGTTAACCGATGAGATCGCAGCCAAGCTGCGTAATACCCTCGCGGGGCTATGGGCGGCCAAATGCAATGCCAATGATCAGGATGAAAAGCGATTTGCGGATGAGGCGATCAAAGCGAAAAGGATCCGTGTCGTTCTTCATCTGGAGGAATCACCTCACCTCGATCGTTTGGCTCCGGACCGGTCGCTGAAA…	MTQITEGALTFTFPDNALVCKYDETSFYRNQFIKMANSIKAMDVVYIDAHTFWLIEVKDYRVHRRIKSIELTDEIAAKLRNTLAGLWAAKCNANDQDEKRFADEAIKAKRIRVVLHLEESPHLDRLAPDRSLKAGLQQKMKQKLKSVDAHPYVVDQHSLKPEMGWTVEG
HEC-03	GCF_900104015.1	NZ_FNIK01000005.1	Proteobacteria	Gammaproteobacteria	Pseudomonadales	Pseudomonadaceae	Pseudomonas_E cichorii	ATCC 10857	00001	WP_180283598.1	WP_025259138.1	9.3e-181	1.1e-180	0.98	0.991	322707	324092	+	DUF3696 domain-containing protein [Pseudomonas]	ATGCTGAGACACTTAAGGCTACACAACTTTAAATCTTGGAAGAAAATTGACCTAAAGTTTGGAAAGGTGACCGGGTTATTTGGAACTAACAGTTCCGGCAAGAGCAGCTTGATTCAATTTATGCTTTTGTTGAAGCAAACAAAAAACGCTACTGACAGAGGGGTAGTTCTCGACTTCGGCGGTCCAGATCAGTATGTGAACCTGGGTGGCTTTCAAGATGTTGTTTACCAGCATGAAACTAACGCAGTAATAGATTGGTACGTTGAATGGGATCTTCCAAGGAAAAGGGTCATAAATGACCCTTTAGGCAAAAGAACGGACATACTCGCATTTGATGACACCTTGGGAATATGGAGTGAGGTCAAGTATAAAAACAAGCAGATGACTTGCGAGCATCTA…	MLRHLRLHNFKSWKKIDLKFGKVTGLFGTNSSGKSSLIQFMLLLKQTKNATDRGVVLDFGGPDQYVNLGGFQDVVYQHETNAVIDWYVEWDLPRKRVINDPLGKRTDILAFDDTLGIWSEVKYKNKQMTCEHLEYRFGKYSFLTAPKKAGSTEFVLLAEDDSDQESFKFKRVKARAWALPGPIKTHLFPDQAKTYFQNSDFLSLFESEYEAQMDKMFYLGPLREPPKRDYSWAGTSPVDVGKKGELTVAAVLSATLRNEKRNLGGKTRYKSFQEMIAYWLKELGLIDSFEISEIGEGSNLYRAYVKKDKDSTPALLTDVGFGVSQVLPALVLLYYVPEGSTVFMEQPEIHLHPSVQSGLADLILTVSKTRDVQVIIESHSEHLLRRLQRRIAEESARTE…
HEC-03	GCF_900104015.1	NZ_FNIK01000005.1	Proteobacteria	Gammaproteobacteria	Pseudomonadales	Pseudomonadaceae	Pseudomonas_E cichorii	ATCC 10857	00052	WP_190676127.1	WP_025259137.1	6.7e-41	8.1e-41	0.949	0.938	324079	324552	+	hypothetical protein [Pseudomonas]	ATGAAAGTCGTTGAAACCAATGTGGCTATTGCGGCGAACGGCAGAGGCACCCACGCCAGCCTCGAGTGCCAGCTTGCCTGCGTAGTTTTTTTGAGCGACGTGGTATCTAAACAAAGTATTGTTGCAATCGACGATATAGGGCTGATGCTTGACGAATATGCTAAGCATCTGAGCTACAAGGGGCAACCGGACGTTGGAGACGAATTTTTTAAATACTTACATGATCATCAATATTATCCAGATAGAGTTTTGAGAGTTTCTATTACACCGAATGGCATGGAAAGATCAGGCTTCGATGAATTACCACCAAATTCAATGGATCCGTCCGATAGGAAGTTTTTAGCTGTGGCTAGAAAATCCGGGGCCAAAGTTTTTAACGCACTTGACACTGACTGGCAC…	MKVVETNVAIAANGRGTHASLECQLACVVFLSDVVSKQSIVAIDDIGLMLDEYAKHLSYKGQPDVGDEFFKYLHDHQYYPDRVLRVSITPNGMERSGFDELPPNSMDPSDRKFLAVARKSGAKVFNALDTDWHENIKDIEAMGVAVEQLCPAHGCRI
HEC-04	GCF_002548445.1	NZ_NOAS01000001.1	Proteobacteria	Gammaproteobacteria	Enterobacterales	Enterobacteriaceae	Escherichia coli	MOD1-EC5853	00023	WP_081360980.1	WP_044502283.1	5.2e-53	6.4e-53	0.802	0.833	621132	622604	-	AAA family ATPase [Escherichia coli]	ATGGTTGAAAATTTGAGTGAGATTAGAACATCGACCGTGACTGCATTGTTAGAGAAGGTAAGGCAGAATAATTATGGGAAGTATCTGTTAAAAGCTAAAATTGGGCGAATTCGCGGATTTTCGGGAGAAGATATTACTTTTGAATTTCCTGTTACAGCCTTGGTTGGTCCTAATGGTAGTGGAAAATCCTCTGTTCTCGGCGTTGCAGGATGTGCCTATAAAGAAATTAAGCCTAGCGTTTTCTTTCCCAAAAGTGCAATTGGTGATGAAAGCATGGCGGGGTGGAAAGTTGAATATGATATAATTGATAAAGTTATTAATCCTCGACAAACAGTTCGCAGAACTAGTAGTTTTAGAAGCGCTAAATGGGCGAGAGATGAAGTATTATCTAGAGATGTA…	MVENLSEIRTSTVTALLEKVRQNNYGKYLLKAKIGRIRGFSGEDITFEFPVTALVGPNGSGKSSVLGVAGCAYKEIKPSVFFPKSAIGDESMAGWKVEYDIIDKVINPRQTVRRTSSFRSAKWARDEVLSRDVYFFGIERTVPAGEKTKYKKLTRSSYQHTGSLSTLSANVAKQIEHILGKDVSAFNVTDIGHDEKFFVGNNNGSRYSEFHFGAGESSIIRMVSEIENASDNSLVLIEEIENGLHPVATRRMVEYLIDVASRKSIQAVFTTHSDYALMPLPQEAIWACIDGRLRKGRLTVESLRAISGRVDKKLAIFVEDEFAKCWVDTILRERLGSDYDQLEVHAVAGDGNAVSIHKSHKANPSIKFKSLCIIDGDSSQEDSDENGVFRLPGTQPERS…
HEC-05	GCF_002511955.1	NZ_NMHT01000061.1	Proteobacteria	Gammaproteobacteria	Enterobacterales	Enterobacteriaceae	Escherichia coli_D	MOD1-EC6501	00002	WP_002936079.1	WP_064161343.1	1.8e-76	2.2e-76	0.898	0.703	8966	10729	-	DUF262 domain-containing protein [Enterobacteriaceae]	ATGTATCAAGCGGGTGGAACAATAAGATCATTACTCGACAAGGTTGCTGAGCAGGAATACCTGTTACCTGCCATCCAGCGAGAGTTTGTATGGCGACCAGAACAGATCTGTCGTCTATTTGATAGCCTGTTGCAAGGTTACCCGTTTGGGACCTTTCTATTCTGGAAGATAAAACCAGAGAACCGGGATAGCTATCAGTTTTATCAGTTCATGCAGCATTACCATGAGCGAGATAACTACCATTGTGAAAATGTCACTCAGTTACCGGAACGTGAGTTCATTGCCGTCCTAGATGGACAGCAGCGGATTACTGCTTTGAATATCGGCCTACGCGGCTCATTTGCGTGGAAGCTGACAGGAAAATGGTGGAGCAATGATGACGCCTTCCCAGTGCGCAGG…	MYQAGGTIRSLLDKVAEQEYLLPAIQREFVWRPEQICRLFDSLLQGYPFGTFLFWKIKPENRDSYQFYQFMQHYHERDNYHCENVTQLPEREFIAVLDGQQRITALNIGLRGSFAWKLTGKWWSNDDAFPVRRLHLNLLSQPDLETGSMYDFEFLTDDKASLDASEQYWFRVGRIMEEEEDALIDEVADDARLSSEQRKEARSTLRHLYRTIHDKDKISFYEESDQSLERVLNIFIRMNSGGTTLSYSDLLLSIAVAQWSSLDAREEIHALVDEMNRVGDGFNVSKDLVLKAGLMLSDIGSVGFKVENFNKENMAILEKNWTPIRDALLLSMQLLASFGFNAQNLRATSAILPLAYYLHHRKLTASYLSRVEYAVDRECIRNWLIRSLLKASGIWGSGL…
HEC-06	GCF_002459715.1	NZ_NJUD01000007.1	Proteobacteria	Gammaproteobacteria	Enterobacterales	Enterobacteriaceae	Escherichia flexneri	MOD1-EC1687	00002	WP_187693212.1	WP_096851903.1	4.2e-27	1.2e-19	0.468	0.46	199844	201526	+	DUF262 domain-containing HNH endonuclease family protein [Escherichia coli]	ATGGCCAAACAGTTTATGTTAATGGAACCAAAAAATGAGAACTTCAATGAATTAATTGGAGGGTCAAATAAGTACATTGTTCCTAGATTCCAGCGAGACTATGCTTGGGATGTAGAACAATGGGAGGACCTTTGGAGTGATGTTACAGCACTTGATGATGAAGGTTTTCATTATATGGGATATATAGTTCTTCAACAAAAAGAACAGTATCAACATGAGGTCATTGATGGTCAACAACGATTAGTAACCTTGTCGATTATAGTTCTAGCAGCCATGAAAGCCATTAAAAACTTGATAGATAAAGGAGAGGAGGTTGAACAAAACACAGAGCGACTTGATGCAATAACAAAGACATTTGTGGGTAACAAAAACTTCGTTTCATTAAAGGTGGTTAGCAAG…	MAKQFMLMEPKNENFNELIGGSNKYIVPRFQRDYAWDVEQWEDLWSDVTALDDEGFHYMGYIVLQQKEQYQHEVIDGQQRLVTLSIIVLAAMKAIKNLIDKGEEVEQNTERLDAITKTFVGNKNFVSLKVVSKLDLNRNNKRYFQSICSNLEAPNTRGTTSTNKLLKKCFDFFQKKEFGNTGAEIAQFIADFSSSMVFTKIVVQDDLNAYKVFETLNARGVQLSTPDLLKNYLFSIVTKDEKIGDEELDELDEQWSEIIDQLGESNVSDYIRYHHNSHRKMVTKNNLYTSMRKVITTPKEAYDYLRSLINSAPIYASLINPNDSWWAEQDTKYKKAIHYLNGIRLFNIRQPLTVLLSAFNQFNPDEFVSLTRYLYILSIRYNVICHLSPSEQESMYNQI…
HEC-07	GCF_900455365.1	NZ_UAUC01000003.1	Proteobacteria	Gammaproteobacteria	Pseudomonadales	Pseudomonadaceae	Pseudomonas aeruginosa	NCTC13717	00004	WP_039244286.1	WP_033943166.1	1.2e-195	1.3e-195	0.995	0.995	802980	804629	+	hypothetical protein [Pseudomonas aeruginosa]	ATGATCGAACCATCGACCTCCATCCGGGCGAAGTTGAACGAAGGGCGTGCACTGATTCGTCCGGTCAGCCAAGTGACGGTTCGACTCAAGCCGATTGCTGGGCAGGACCGTTTCGACGCCACCGTGGACCACATTCTGCGTTGGATGAACAAGAGAGCGGGTCGCAAACTGCCTCCCGTCGCGTGGGAGCGGCGGTCGTTTGAGTTGTCGGACATTGGCTCGCAGCGTGTAGCAGCCGTAACCTTGGCGACGCCACGTTACTGGACTGGTCGCCTCGATGATGATGACAAGGAATTGGCCAGGCGCGACTGGATTACGGAAGTAGGAGTTGGCTTGGACGAGAACGGCGATGTCCTTTTCGGGGCCAGGCTAATTTGTGCTACCCGTGGTGAAGACACA…	MIEPSTSIRAKLNEGRALIRPVSQVTVRLKPIAGQDRFDATVDHILRWMNKRAGRKLPPVAWERRSFELSDIGSQRVAAVTLATPRYWTGRLDDDDKELARRDWITEVGVGLDENGDVLFGARLICATRGEDTQFDRSIPGCVKQILGSGSVELDGELITDSPRIVASEADVDRLIELLERPSRTADVVILALPEGSVDATQTAISAESLLRQTQGVAHVIVLTGPASFLLSDRVGRELSTFRHAVRTYKPGFRSWIDEPSRHPLALPQRITSWNEEGPHAFERWLVNQILASSVRGHDREQRLPSFNTIRQLAAKEELKLLKRSGGSDAELLGLYEQDNEALRKELEEQKELYDGLFATADDERNAAVQELNAAKAQAFALRERIRSLEKQLASTPHQ…
HEC-08	GCF_002189755.1	NZ_LYCT01000500.1	Proteobacteria	Gammaproteobacteria	Enterobacterales	Enterobacteriaceae	Escherichia coli	ECOR52	00123	WP_150698383.1	WP_001313577.1	3.5e-69	4e-69	0.932	0.966	3131	4231	+	hypothetical protein [Enterobacteriaceae]	ATGTTCGATGTTGACGATACTGCACCCGATACTCCCGCCCCCCGTGAACTCAGTCAGGATGTGCAGGCGCTGATCAACAATGGTCTGGATTTTCTGGATAAAGCCCGTGAAGAGTTGGAGGCCTCGAAGCCGAAGTTCTCCGTCGTCAGTTTCTGGACTGCGGTCGAGATTTTACTGAAAGTTCCGCTGGCGCACGAACACTGGTCGTTGGTCTGCAGCCCGAAAAAGCCAATAAAAAAGCAGGCTTACCTAGCCGGTGATTTTCAGTCGGTGACCTACGAAGAAACCCGTGAAAGGCTTAAGGACGTACTTGAAAGACCCCTAGACAGAGAAACGGACAGTGCTTTTGATAAGGTCAGAAAGCACCGCAACCGCGTAGTTCATTTCTACCACCCCACT…	MFDVDDTAPDTPAPRELSQDVQALINNGLDFLDKAREELEASKPKFSVVSFWTAVEILLKVPLAHEHWSLVCSPKKPIKKQAYLAGDFQSVTYEETRERLKDVLERPLDRETDSAFDKVRKHRNRVVHFYHPTFTEAEQRQILKEQADAWFALNRLLRDEWKVIFGVKHNWKLAFGETRLIRGNKFYAEVRFKQVKPELEQLSEKNIQIGNCNECHQHATVTGTETTGNENRKLEVTRCKVCTSAVRQITLVCPDCEIPQLLPEGDSDFECEHCDYTSDRYKLLDEELFHSVDEQLLSVFPAGCTNCMTPESVCKFGDGYLCTQCFIYYTELHVCGCCGHLSDSVPELSHIRGCEFCDGDQRYFDD
HEC-09	GCF_000146005.1	NZ_CP031225.1	Proteobacteria	Gammaproteobacteria	Pseudomonadales	Pseudomonadaceae	Pseudomonas_E amygdali	M301315	00245	WP_211163379.1	WP_005744958.1	1.3e-108	1.5e-108	0.995	0.995	5986000	5986620	+	NYN domain-containing protein [Pseudomonas amygdali]	ATGCAGCGTGTAATCACCTATGTGGACGGTTTTAACCTTTCCTTTGGGTTGAAGGATAGCCGTTTCAAAAAATACTACTGGCTGGATCTGCCAGCCTTATCGGCTGCCTTGTTCAAGCCGGGGCAGCAGTTGGTGGCTACCCACTATTTCACGGCTCGCATTCGTACCAATGGACGCAATGCCGCCGATGCCAAGCGTCAGACCAGCTATATCGATGCTTTGACAGCACAAGACAACCTGACCGTCCACGAAGGTCACTATCTGGAAAAAACGCAGCGTTGTAATGGCTGCGGAGCGACCTGGAAAGCCTACGAGGAGAAGATGACAGACGTAAACATCGCTGCGCAGATGCTGGCTGATGCTTATGAAGATCGCTTCGATACGGCTTTTATCATCTCT…	MQRVITYVDGFNLSFGLKDSRFKKYYWLDLPALSAALFKPGQQLVATHYFTARIRTNGRNAADAKRQTSYIDALTAQDNLTVHEGHYLEKTQRCNGCGATWKAYEEKMTDVNIAAQMLADAYEDRFDTAFIISGDSDLTTPIQQVRNRFPNKRLIVVFPPNRQSAQLKKAANGFLSIGEDKLRQNQLPDPVITASGFALHRPVHWR
